# Pervasive RNA Binding Protein Enrichment on TAD Boundaries Regulates TAD Organization

**DOI:** 10.1101/2023.11.22.567635

**Authors:** Qiang Sun, Qin Zhou, Yulong Qiao, Hao Sun, Huating Wang

**Affiliations:** Department of Orthopaedics and Traumatology, Li Ka Shing Institute of Health Sciences, The Chinese University of Hong Kong, Hong Kong, China; Center for Neuromusculoskeletal Restorative Medicine, Hong Kong Science Park, New Territories, Hong Kong SAR, China; Department of Chemical Pathology, Li Ka Shing Institute of Health Sciences, The Chinese University of Hong Kong, Hong Kong, China

**Keywords:** RBP, 3D genome, TAD, transcription, RBFox2

## Abstract

Mammalian genome is hierarchically organized by CTCF and cohesin through loop extrusion mechanism to facilitate the organization of topologically associating domains (TADs). Mounting evidence suggests additional factors/mechanisms exist to orchestrate TAD formation and maintenance. In this study, we investigate the potential role of RNA binding proteins (RBPs) in TAD organization. By integrated analyses of global RBP binding and 3D genome mapping profiles from both K562 and HepG2 cells, our study unveils the prevalent enrichment of RBPs on TAD boundaries and define boundary associated RBPs (baRBPs). We also characterize chromatin features of baRBP binding and uncover clustering among baRBPs and with transcription factors (TFs). Moreover, we found that baRBP binding is correlated with enhanced TAD insulation strength and in a CTCF independent manner. Further analyses revealed that baRBP binding is associated with nascent promoter transcription thus RBP/transcription may synergistically demarcate TADs. Additional experimental testing was performed using RBFox2 as a paradigm. Knockdown of *RBFox2* in K562 cells causes remarkable TAD reorganization and boundary loss. Moreover, we found RBFox2 enrichment on TAD boundaries is a conserved phenomenon in C2C12 myoblast (MB) cells. RBFox2 is down-regulated and its bound boundaries are remodeled during MB differentiation into myotubes (MTs). Knockout of *Rbfox2* in MBs also causes significant boundary reorganization. Finally, transcriptional inhibition in C2C12 cells indeed decreases RBFox2 binding and disrupts TAD boundary insulation. Altogether, our findings demonstrate that RBPs can play active role in modulating TAD organization through co-transcriptional association and synergistic action with nascent promoter transcripts.
