## Supplemental Table S1 for "Pervasive RNA Binding Protein Enrichment on TAD Boundaries Regulates TAD Organization"

### Sheet: K562 RBP ChIP-seq
Table S1. Sources of high throughput sequencing data used in the study
Sources of RBP ChIP-seq data in K562 cell
RBP	ENCODE link
AGO1	https://www.encodeproject.org/files/ENCFF556KWA/@@download/ENCFF556KWA.bed.gz
CBX8	https://www.encodeproject.org/files/ENCFF436VLT/@@download/ENCFF436VLT.bed.gz
CCAR2	https://www.encodeproject.org/files/ENCFF983SZW/@@download/ENCFF983SZW.bed.gz
CSDE1	https://www.encodeproject.org/files/ENCFF799FQQ/@@download/ENCFF799FQQ.bed.gz
EWSR1	https://www.encodeproject.org/files/ENCFF414CVQ/@@download/ENCFF414CVQ.bed.gz
FIP1L1	https://www.encodeproject.org/files/ENCFF362ZTW/@@download/ENCFF362ZTW.bed.gz
FUS	https://www.encodeproject.org/files/ENCFF688ARM/@@download/ENCFF688ARM.bed.gz
GTF2F1	https://www.encodeproject.org/files/ENCFF246VJH/@@download/ENCFF246VJH.bed.gz
HLTF	https://www.encodeproject.org/files/ENCFF197MBB/@@download/ENCFF197MBB.bed.gz
HNRNPH1	https://www.encodeproject.org/files/ENCFF325SFZ/@@download/ENCFF325SFZ.bed.gz
HNRNPL	https://www.encodeproject.org/files/ENCFF650VQU/@@download/ENCFF650VQU.bed.gz
HNRNPLL	https://www.encodeproject.org/files/ENCFF069FZQ/@@download/ENCFF069FZQ.bed.gz
HNRNPUL1	https://www.encodeproject.org/files/ENCFF056OUU/@@download/ENCFF056OUU.bed.gz
ILF3	https://www.encodeproject.org/files/ENCFF545CPY/@@download/ENCFF545CPY.bed.gz
KHSRP	https://www.encodeproject.org/files/ENCFF189LPZ/@@download/ENCFF189LPZ.bed.gz
LARP7	https://www.encodeproject.org/files/ENCFF991PHJ/@@download/ENCFF991PHJ.bed.gz
NONO	https://www.encodeproject.org/files/ENCFF591UOR/@@download/ENCFF591UOR.bed.gz
NUFIP1	https://www.encodeproject.org/files/ENCFF517GZV/@@download/ENCFF517GZV.bed.gz
PCBP1	https://www.encodeproject.org/files/ENCFF632GIY/@@download/ENCFF632GIY.bed.gz
PCBP2	https://www.encodeproject.org/files/ENCFF970WJK/@@download/ENCFF970WJK.bed.gz
POLR2G	https://www.encodeproject.org/files/ENCFF413LLO/@@download/ENCFF413LLO.bed.gz
RBFox2	https://www.encodeproject.org/files/ENCFF967GRF/@@download/ENCFF967GRF.bigBed
RBM14	https://www.encodeproject.org/files/ENCFF982SSS/@@download/ENCFF982SSS.bed.gz
RBM15	https://www.encodeproject.org/files/ENCFF761RFH/@@download/ENCFF761RFH.bed.gz
RBM22	https://www.encodeproject.org/files/ENCFF301USB/@@download/ENCFF301USB.bed.gz
RBM25	https://www.encodeproject.org/files/ENCFF966SQD/@@download/ENCFF966SQD.bed.gz
RBM34	https://www.encodeproject.org/files/ENCFF100UTE/@@download/ENCFF100UTE.bed.gz
RBM39	https://www.encodeproject.org/files/ENCFF693ERI/@@download/ENCFF693ERI.bed.gz
SAFB2	https://www.encodeproject.org/files/ENCFF550DYZ/@@download/ENCFF550DYZ.bed.gz
SAFB	https://www.encodeproject.org/files/ENCFF189QCJ/@@download/ENCFF189QCJ.bed.gz
SNIP1	https://www.encodeproject.org/files/ENCFF772GVZ/@@download/ENCFF772GVZ.bed.gz
SNRNP70	https://www.encodeproject.org/files/ENCFF260IOV/@@download/ENCFF260IOV.bed.gz
SRSF1	https://www.encodeproject.org/files/ENCFF679ZDY/@@download/ENCFF679ZDY.bed.gz
SRSF3	https://www.encodeproject.org/files/ENCFF904ZZF/@@download/ENCFF904ZZF.bed.gz
SRSF7	https://www.encodeproject.org/files/ENCFF295KEI/@@download/ENCFF295KEI.bed.gz
SRSF9	https://www.encodeproject.org/files/ENCFF500ZGP/@@download/ENCFF500ZGP.bed.gz
TAF15	https://www.encodeproject.org/files/ENCFF975SNX/@@download/ENCFF975SNX.bed.gz
TARDBP	https://www.encodeproject.org/files/ENCFF063ILV/@@download/ENCFF063ILV.bed.gz
TOE1	https://www.encodeproject.org/files/ENCFF544ACA/@@download/ENCFF544ACA.bed.gz
U2AF1	https://www.encodeproject.org/files/ENCFF342ZVG/@@download/ENCFF342ZVG.bed.gz
U2AF2	https://www.encodeproject.org/files/ENCFF158UTC/@@download/ENCFF158UTC.bed.gz
YBX3	https://www.encodeproject.org/files/ENCFF300XAN/@@download/ENCFF300XAN.bed.gz
ZC3H11A	https://www.encodeproject.org/files/ENCFF804JPD/@@download/ENCFF804JPD.bed.gz
ZFP36	https://www.encodeproject.org/files/ENCFF262ZUB/@@download/ENCFF262ZUB.bed.gz

### Sheet: HepG2 RBP ChIP-seq
Table S1. Sources of high throughput sequencing data used in the study
Sources of RBP ChIP-seq data in HepG2 cell
RBP	ENCODE link
AGO1	https://www.encodeproject.org/files/ENCFF377SDH/@@download/ENCFF377SDH.bed.gz
AGO2	https://www.encodeproject.org/files/ENCFF848FVO/@@download/ENCFF848FVO.bed.gz
CCAR2	https://www.encodeproject.org/files/ENCFF478NLQ/@@download/ENCFF478NLQ.bed.gz
CHD2	https://www.encodeproject.org/files/ENCFF553QDJ/@@download/ENCFF553QDJ.bed.gz
FIP1L1	https://www.encodeproject.org/files/ENCFF011DOP/@@download/ENCFF011DOP.bed.gz
GTF2F1	https://www.encodeproject.org/files/ENCFF295CZQ/@@download/ENCFF295CZQ.bigBed
HNRNPH1	https://www.encodeproject.org/files/ENCFF506GGI/@@download/ENCFF506GGI.bed.gz
HNRNPL	https://www.encodeproject.org/files/ENCFF866NDX/@@download/ENCFF866NDX.bed.gz
HNRNPLL	https://www.encodeproject.org/files/ENCFF026ZCX/@@download/ENCFF026ZCX.bed.gz
HNRNPUL1	https://www.encodeproject.org/files/ENCFF373QRK/@@download/ENCFF373QRK.bed.gz
NONO	https://www.encodeproject.org/files/ENCFF020MBK/@@download/ENCFF020MBK.bed.gz
PCBP1	https://www.encodeproject.org/files/ENCFF180HWU/@@download/ENCFF180HWU.bed.gz
PCBP2	https://www.encodeproject.org/files/ENCFF882EOS/@@download/ENCFF882EOS.bed.gz
POLR2G	https://www.encodeproject.org/files/ENCFF259XQC/@@download/ENCFF259XQC.bed.gz
PRPF4	https://www.encodeproject.org/files/ENCFF385HAD/@@download/ENCFF385HAD.bed.gz
PTBP1	https://www.encodeproject.org/files/ENCFF623DYE/@@download/ENCFF623DYE.bed.gz
RBFox2	https://www.encodeproject.org/files/ENCFF663YBI/@@download/ENCFF663YBI.bed.gz
SNRNP70	https://www.encodeproject.org/files/ENCFF371FIK/@@download/ENCFF371FIK.bed.gz
SRSF1	https://www.encodeproject.org/files/ENCFF524VYB/@@download/ENCFF524VYB.bed.gz
SRSF4	https://www.encodeproject.org/files/ENCFF083OZJ/@@download/ENCFF083OZJ.bed.gz
SRSF9	https://www.encodeproject.org/files/ENCFF284HXN/@@download/ENCFF284HXN.bed.gz
SYNCRIP	https://www.encodeproject.org/files/ENCFF155OFK/@@download/ENCFF155OFK.bed.gz
TARDBP	https://www.encodeproject.org/files/ENCFF843YBE/@@download/ENCFF843YBE.bed.gz
TOE1	https://www.encodeproject.org/files/ENCFF595PYC/@@download/ENCFF595PYC.bed.gz
U2AF1	https://www.encodeproject.org/files/ENCFF749HXW/@@download/ENCFF749HXW.bed.gz
U2AF2	https://www.encodeproject.org/files/ENCFF801SLM/@@download/ENCFF801SLM.bed.gz
ZFP36	https://www.encodeproject.org/files/ENCFF881THB/@@download/ENCFF881THB.bed.gz
ZNF207	https://www.encodeproject.org/files/ENCFF139NXQ/@@download/ENCFF139NXQ.bed.gz

### Sheet: C2C12 RBFox2 ChIP-seq
Table S1. Sources of high throughput sequencing data used in the study
Sources of RBFox2 ChIP-seq data in C2C12 cell
Cell line	Source
C2C12 RBFox2 ChIP-seq	GSE57926

### Sheet: Hi-C
Table S1. Sources of high throughput sequencing data used in the study
Sources of Hi-C data
Cell line	Source
K562	GSE63525
HepG2	ENCSR194SRI
C2C12 MB and MT	GSE157339

### Sheet: CLIP-seq
Table S1. Sources of high throughput sequencing data used in the study
Sources of RBFox2 CLIP-seq data
Cell line	Source
K562	ENCSR756CKJ
HepG2	ENCSR987FTF

### Sheet: GRO-seq
Table S1. Sources of high throughput sequencing data used in the study
Sources of GRO-seq data
Cell line	Source
K562	GSM1480325
HepG2	GSM2428726
C2C12 MB and MT	GSE114657

### Sheet: K562 TF ChIP-seq
Table S1. Sources of high throughput sequencing data used in the study
Sources of TF ChIP-seq data in K562 cell
TF	ENCODE link
ZNF280A-human	https://www.encodeproject.org/files/ENCFF346SGM/@@download/ENCFF346SGM.bed.gz
ADNP-human	https://www.encodeproject.org/files/ENCFF219ZRU/@@download/ENCFF219ZRU.bed.gz
CTCFL-human	https://www.encodeproject.org/files/ENCFF985NLY/@@download/ENCFF985NLY.bed.gz
TBP-human	https://www.encodeproject.org/files/ENCFF159SBO/@@download/ENCFF159SBO.bed.gz
CBX1-human	https://www.encodeproject.org/files/ENCFF740VTJ/@@download/ENCFF740VTJ.bed.gz
GATAD2B-human	https://www.encodeproject.org/files/ENCFF540MNX/@@download/ENCFF540MNX.bed.gz
ZNF507-human	https://www.encodeproject.org/files/ENCFF610XQH/@@download/ENCFF610XQH.bed.gz
NR0B1-human	https://www.encodeproject.org/files/ENCFF824TGC/@@download/ENCFF824TGC.bed.gz
THAP1-human	https://www.encodeproject.org/files/ENCFF981YOM/@@download/ENCFF981YOM.bed.gz
YBX1-human	https://www.encodeproject.org/files/ENCFF452VYJ/@@download/ENCFF452VYJ.bed.gz
NR2C2-human	https://www.encodeproject.org/files/ENCFF541SHT/@@download/ENCFF541SHT.bed.gz
ZNF740-human	https://www.encodeproject.org/files/ENCFF583QKD/@@download/ENCFF583QKD.bed.gz
SMAD2-human	https://www.encodeproject.org/files/ENCFF154IXU/@@download/ENCFF154IXU.bed.gz
TFDP1-human	https://www.encodeproject.org/files/ENCFF179TYN/@@download/ENCFF179TYN.bed.gz
ATF2-human	https://www.encodeproject.org/files/ENCFF525YRJ/@@download/ENCFF525YRJ.bed.gz
TCF7-human	https://www.encodeproject.org/files/ENCFF850HGO/@@download/ENCFF850HGO.bed.gz
MNT-human	https://www.encodeproject.org/files/ENCFF228QNJ/@@download/ENCFF228QNJ.bed.gz
ESRRA-human	https://www.encodeproject.org/files/ENCFF200PMR/@@download/ENCFF200PMR.bed.gz
PTTG1-human	https://www.encodeproject.org/files/ENCFF320ZVD/@@download/ENCFF320ZVD.bed.gz
CREB3L1-human	https://www.encodeproject.org/files/ENCFF719NIX/@@download/ENCFF719NIX.bed.gz
CTCF-human	https://www.encodeproject.org/files/ENCFF559HEE/@@download/ENCFF559HEE.bed.gz
NR2F2-human	https://www.encodeproject.org/files/ENCFF823SRC/@@download/ENCFF823SRC.bed.gz
ILK-human	https://www.encodeproject.org/files/ENCFF719RTA/@@download/ENCFF719RTA.bed.gz
ATF1-human	https://www.encodeproject.org/files/ENCFF884CMO/@@download/ENCFF884CMO.bed.gz
AFF1-human	https://www.encodeproject.org/files/ENCFF466GTG/@@download/ENCFF466GTG.bed.gz
TRIM28-human	https://www.encodeproject.org/files/ENCFF016PZU/@@download/ENCFF016PZU.bed.gz
EP300-human	https://www.encodeproject.org/files/ENCFF821GNB/@@download/ENCFF821GNB.bed.gz
ELK1-human	https://www.encodeproject.org/files/ENCFF519LUE/@@download/ENCFF519LUE.bed.gz
NKRF-human	https://www.encodeproject.org/files/ENCFF199DDB/@@download/ENCFF199DDB.bed.gz
TEAD4-human	https://www.encodeproject.org/files/ENCFF857RDC/@@download/ENCFF857RDC.bed.gz
ZBED1-human	https://www.encodeproject.org/files/ENCFF373FBG/@@download/ENCFF373FBG.bed.gz
E4F1-human	https://www.encodeproject.org/files/ENCFF211YKN/@@download/ENCFF211YKN.bed.gz
ARID1B-human	https://www.encodeproject.org/files/ENCFF676SJQ/@@download/ENCFF676SJQ.bed.gz
FOXJ2-human	https://www.encodeproject.org/files/ENCFF797AAQ/@@download/ENCFF797AAQ.bed.gz
NFYB-human	https://www.encodeproject.org/files/ENCFF561PGE/@@download/ENCFF561PGE.bed.gz
ZNF639-human	https://www.encodeproject.org/files/ENCFF360FDG/@@download/ENCFF360FDG.bed.gz
ZMIZ1-human	https://www.encodeproject.org/files/ENCFF133TIH/@@download/ENCFF133TIH.bed.gz
PHB2-human	https://www.encodeproject.org/files/ENCFF505XYY/@@download/ENCFF505XYY.bed.gz
PKNOX1-human	https://www.encodeproject.org/files/ENCFF853VOT/@@download/ENCFF853VOT.bed.gz
NR4A1-human	https://www.encodeproject.org/files/ENCFF223YTT/@@download/ENCFF223YTT.bed.gz
ELF1-human	https://www.encodeproject.org/files/ENCFF067ZUO/@@download/ENCFF067ZUO.bed.gz
ELF4-human	https://www.encodeproject.org/files/ENCFF976WHF/@@download/ENCFF976WHF.bed.gz
CC2D1A-human	https://www.encodeproject.org/files/ENCFF209YTE/@@download/ENCFF209YTE.bed.gz
ZBTB40-human	https://www.encodeproject.org/files/ENCFF593VVO/@@download/ENCFF593VVO.bed.gz
RUNX1-human	https://www.encodeproject.org/files/ENCFF168KBY/@@download/ENCFF168KBY.bed.gz
SFPQ-human	https://www.encodeproject.org/files/ENCFF405FNI/@@download/ENCFF405FNI.bed.gz
ARID3A-human	https://www.encodeproject.org/files/ENCFF974QZG/@@download/ENCFF974QZG.bed.gz
GATA1-human	https://www.encodeproject.org/files/ENCFF178NBS/@@download/ENCFF178NBS.bed.gz
CREB3-human	https://www.encodeproject.org/files/ENCFF459GME/@@download/ENCFF459GME.bed.gz
REST-human	https://www.encodeproject.org/files/ENCFF120MVT/@@download/ENCFF120MVT.bed.gz
ZEB2-human	https://www.encodeproject.org/files/ENCFF132ZXL/@@download/ENCFF132ZXL.bed.gz
NR2F6-human	https://www.encodeproject.org/files/ENCFF510ZUJ/@@download/ENCFF510ZUJ.bed.gz
E2F1-human	https://www.encodeproject.org/files/ENCFF414ZZX/@@download/ENCFF414ZZX.bed.gz
MYBL2-human	https://www.encodeproject.org/files/ENCFF865IDL/@@download/ENCFF865IDL.bed.gz
RCOR1-human	https://www.encodeproject.org/files/ENCFF796XFQ/@@download/ENCFF796XFQ.bed.gz
ZNF592-human	https://www.encodeproject.org/files/ENCFF575STA/@@download/ENCFF575STA.bed.gz
ZNF512-human	https://www.encodeproject.org/files/ENCFF617CTX/@@download/ENCFF617CTX.bed.gz
E2F6-human	https://www.encodeproject.org/files/ENCFF142VQA/@@download/ENCFF142VQA.bed.gz
MAX-human	https://www.encodeproject.org/files/ENCFF221GAR/@@download/ENCFF221GAR.bed.gz
NFE2-human	https://www.encodeproject.org/files/ENCFF496KKT/@@download/ENCFF496KKT.bed.gz
E2F8-human	https://www.encodeproject.org/files/ENCFF749OIM/@@download/ENCFF749OIM.bed.gz
NR2F1-human	https://www.encodeproject.org/files/ENCFF078SJN/@@download/ENCFF078SJN.bed.gz
ZNF83-human	https://www.encodeproject.org/files/ENCFF755MMS/@@download/ENCFF755MMS.bed.gz
NR3C1-human	https://www.encodeproject.org/files/ENCFF091PDT/@@download/ENCFF091PDT.bed.gz
ZBTB11-human	https://www.encodeproject.org/files/ENCFF719KST/@@download/ENCFF719KST.bed.gz
ZBTB2-human	https://www.encodeproject.org/files/ENCFF593XRH/@@download/ENCFF593XRH.bed.gz
CEBPB-human	https://www.encodeproject.org/files/ENCFF231HJU/@@download/ENCFF231HJU.bed.gz
TRIM25-human	https://www.encodeproject.org/files/ENCFF403IWW/@@download/ENCFF403IWW.bed.gz
TCF12-human	https://www.encodeproject.org/files/ENCFF139SRI/@@download/ENCFF139SRI.bed.gz
ATF3-human	https://www.encodeproject.org/files/ENCFF355QAJ/@@download/ENCFF355QAJ.bed.gz
NFXL1-human	https://www.encodeproject.org/files/ENCFF015PTS/@@download/ENCFF015PTS.bed.gz
SIX5-human	https://www.encodeproject.org/files/ENCFF615QOD/@@download/ENCFF615QOD.bed.gz
MAFG-human	https://www.encodeproject.org/files/ENCFF921SVE/@@download/ENCFF921SVE.bed.gz
SOX6-human	https://www.encodeproject.org/files/ENCFF353GUG/@@download/ENCFF353GUG.bed.gz
STAT2-human	https://www.encodeproject.org/files/ENCFF273MGI/@@download/ENCFF273MGI.bed.gz
STAT1-human	https://www.encodeproject.org/files/ENCFF077EAD/@@download/ENCFF077EAD.bed.gz
NEUROD1-human	https://www.encodeproject.org/files/ENCFF852XSD/@@download/ENCFF852XSD.bed.gz
CHAMP1-human	https://www.encodeproject.org/files/ENCFF201PDX/@@download/ENCFF201PDX.bed.gz
ZBTB8A-human	https://www.encodeproject.org/files/ENCFF383KZY/@@download/ENCFF383KZY.bed.gz
ZSCAN29-human	https://www.encodeproject.org/files/ENCFF496FNH/@@download/ENCFF496FNH.bed.gz
BCLAF1-human	https://www.encodeproject.org/files/ENCFF145KNX/@@download/ENCFF145KNX.bed.gz
GABPA-human	https://www.encodeproject.org/files/ENCFF427YBA/@@download/ENCFF427YBA.bed.gz
IRF1-human	https://www.encodeproject.org/files/ENCFF256GYM/@@download/ENCFF256GYM.bed.gz
ZMYM3-human	https://www.encodeproject.org/files/ENCFF988WAF/@@download/ENCFF988WAF.bed.gz
RNF2-human	https://www.encodeproject.org/files/ENCFF321RTR/@@download/ENCFF321RTR.bed.gz
TSC22D4-human	https://www.encodeproject.org/files/ENCFF494TFV/@@download/ENCFF494TFV.bed.gz
DEAF1-human	https://www.encodeproject.org/files/ENCFF633OQQ/@@download/ENCFF633OQQ.bed.gz
BMI1-human	https://www.encodeproject.org/files/ENCFF259NPX/@@download/ENCFF259NPX.bed.gz
BHLHE40-human	https://www.encodeproject.org/files/ENCFF432TSX/@@download/ENCFF432TSX.bed.gz
RFX1-human	https://www.encodeproject.org/files/ENCFF934JXG/@@download/ENCFF934JXG.bed.gz
SMAD1-human	https://www.encodeproject.org/files/ENCFF388JWW/@@download/ENCFF388JWW.bed.gz
GATA2-human	https://www.encodeproject.org/files/ENCFF727SRR/@@download/ENCFF727SRR.bed.gz
MEF2A-human	https://www.encodeproject.org/files/ENCFF883WDT/@@download/ENCFF883WDT.bed.gz
PBX2-human	https://www.encodeproject.org/files/ENCFF843JFL/@@download/ENCFF843JFL.bed.gz
EGR1-human	https://www.encodeproject.org/files/ENCFF529GVQ/@@download/ENCFF529GVQ.bed.gz
CUX1-human	https://www.encodeproject.org/files/ENCFF010SPN/@@download/ENCFF010SPN.bed.gz
MAFF-human	https://www.encodeproject.org/files/ENCFF483XQO/@@download/ENCFF483XQO.bed.gz
MITF-human	https://www.encodeproject.org/files/ENCFF522LWR/@@download/ENCFF522LWR.bed.gz
ETV1-human	https://www.encodeproject.org/files/ENCFF332WRL/@@download/ENCFF332WRL.bed.gz
HNRNPK-human	https://www.encodeproject.org/files/ENCFF936IJD/@@download/ENCFF936IJD.bed.gz
SMAD5-human	https://www.encodeproject.org/files/ENCFF410JJC/@@download/ENCFF410JJC.bed.gz
IRF9-human	https://www.encodeproject.org/files/ENCFF850QMO/@@download/ENCFF850QMO.bed.gz
ETS2-human	https://www.encodeproject.org/files/ENCFF392QMP/@@download/ENCFF392QMP.bed.gz
E2F7-human	https://www.encodeproject.org/files/ENCFF987GXS/@@download/ENCFF987GXS.bed.gz
HES1-human	https://www.encodeproject.org/files/ENCFF419FNX/@@download/ENCFF419FNX.bed.gz
TRIM24-human	https://www.encodeproject.org/files/ENCFF608XIU/@@download/ENCFF608XIU.bed.gz
MEF2D-human	https://www.encodeproject.org/files/ENCFF776UTN/@@download/ENCFF776UTN.bed.gz
ZNF184-human	https://www.encodeproject.org/files/ENCFF077KPD/@@download/ENCFF077KPD.bed.gz
MAFK-human	https://www.encodeproject.org/files/ENCFF715WON/@@download/ENCFF715WON.bed.gz
FOXA1-human	https://www.encodeproject.org/files/ENCFF547KFA/@@download/ENCFF547KFA.bed.gz
MXI1-human	https://www.encodeproject.org/files/ENCFF413YYC/@@download/ENCFF413YYC.bed.gz
ZKSCAN1-human	https://www.encodeproject.org/files/ENCFF090QJO/@@download/ENCFF090QJO.bed.gz
CDC5L-human	https://www.encodeproject.org/files/ENCFF820ZHR/@@download/ENCFF820ZHR.bed.gz
USF2-human	https://www.encodeproject.org/files/ENCFF352CCQ/@@download/ENCFF352CCQ.bed.gz
ZNF316-human	https://www.encodeproject.org/files/ENCFF098CHB/@@download/ENCFF098CHB.bed.gz
NRF1-human	https://www.encodeproject.org/files/ENCFF450JCL/@@download/ENCFF450JCL.bed.gz
GABPB1-human	https://www.encodeproject.org/files/ENCFF325IMI/@@download/ENCFF325IMI.bed.gz
ARNT-human	https://www.encodeproject.org/files/ENCFF032MDN/@@download/ENCFF032MDN.bed.gz
NFYA-human	https://www.encodeproject.org/files/ENCFF826SGQ/@@download/ENCFF826SGQ.bed.gz
NFATC3-human	https://www.encodeproject.org/files/ENCFF185YRG/@@download/ENCFF185YRG.bed.gz
SREBF1-human	https://www.encodeproject.org/files/ENCFF318KNL/@@download/ENCFF318KNL.bed.gz
ZZZ3-human	https://www.encodeproject.org/files/ENCFF056MQX/@@download/ENCFF056MQX.bed.gz
CEBPG-human	https://www.encodeproject.org/files/ENCFF674WGB/@@download/ENCFF674WGB.bed.gz
SP1-human	https://www.encodeproject.org/files/ENCFF297KAT/@@download/ENCFF297KAT.bed.gz
NR2C1-human	https://www.encodeproject.org/files/ENCFF297OMH/@@download/ENCFF297OMH.bed.gz
UBTF-human	https://www.encodeproject.org/files/ENCFF005KSQ/@@download/ENCFF005KSQ.bed.gz
STAT5A-human	https://www.encodeproject.org/files/ENCFF126MOY/@@download/ENCFF126MOY.bed.gz
ID3-human	https://www.encodeproject.org/files/ENCFF792DSI/@@download/ENCFF792DSI.bed.gz
ZNF318-human	https://www.encodeproject.org/files/ENCFF223MVK/@@download/ENCFF223MVK.bed.gz
BACH1-human	https://www.encodeproject.org/files/ENCFF476YGX/@@download/ENCFF476YGX.bed.gz
ZNF384-human	https://www.encodeproject.org/files/ENCFF641YZX/@@download/ENCFF641YZX.bed.gz
ZNF407-human	https://www.encodeproject.org/files/ENCFF478DQU/@@download/ENCFF478DQU.bed.gz
ARHGAP35-human	https://www.encodeproject.org/files/ENCFF991AML/@@download/ENCFF991AML.bed.gz
ZNF282-human	https://www.encodeproject.org/files/ENCFF188ZMQ/@@download/ENCFF188ZMQ.bed.gz
RFX5-human	https://www.encodeproject.org/files/ENCFF581CEN/@@download/ENCFF581CEN.bed.gz
ETV6-human	https://www.encodeproject.org/files/ENCFF095DJV/@@download/ENCFF095DJV.bed.gz
ZNF24-human	https://www.encodeproject.org/files/ENCFF015AWN/@@download/ENCFF015AWN.bed.gz
KLF13-human	https://www.encodeproject.org/files/ENCFF387ZED/@@download/ENCFF387ZED.bed.gz
ZFP91-human	https://www.encodeproject.org/files/ENCFF277XFF/@@download/ENCFF277XFF.bed.gz
MGA-human	https://www.encodeproject.org/files/ENCFF582HCK/@@download/ENCFF582HCK.bed.gz
GMEB1-human	https://www.encodeproject.org/files/ENCFF815MOP/@@download/ENCFF815MOP.bed.gz
JUN-human	https://www.encodeproject.org/files/ENCFF015QFT/@@download/ENCFF015QFT.bed.gz
NFIC-human	https://www.encodeproject.org/files/ENCFF072WWL/@@download/ENCFF072WWL.bed.gz
FOXK2-human	https://www.encodeproject.org/files/ENCFF540IYS/@@download/ENCFF540IYS.bed.gz
MLLT1-human	https://www.encodeproject.org/files/ENCFF148VLB/@@download/ENCFF148VLB.bed.gz
RELA-human	https://www.encodeproject.org/files/ENCFF939ETO/@@download/ENCFF939ETO.bed.gz
THRA-human	https://www.encodeproject.org/files/ENCFF752OUI/@@download/ENCFF752OUI.bed.gz
ZC3H8-human	https://www.encodeproject.org/files/ENCFF613OYP/@@download/ENCFF613OYP.bed.gz
MYC-human	https://www.encodeproject.org/files/ENCFF390IMT/@@download/ENCFF390IMT.bed.gz
ZNF644-human	https://www.encodeproject.org/files/ENCFF377ZLR/@@download/ENCFF377ZLR.bed.gz
DACH1-human	https://www.encodeproject.org/files/ENCFF318UQW/@@download/ENCFF318UQW.bed.gz
POU5F1-human	https://www.encodeproject.org/files/ENCFF577BMW/@@download/ENCFF577BMW.bed.gz
PRDM10-human	https://www.encodeproject.org/files/ENCFF548RXT/@@download/ENCFF548RXT.bed.gz
FOSL1-human	https://www.encodeproject.org/files/ENCFF961OPH/@@download/ENCFF961OPH.bed.gz
ZNF274-human	https://www.encodeproject.org/files/ENCFF250QWW/@@download/ENCFF250QWW.bed.gz
HINFP-human	https://www.encodeproject.org/files/ENCFF413OIG/@@download/ENCFF413OIG.bed.gz
ZNF143-human	https://www.encodeproject.org/files/ENCFF480IMY/@@download/ENCFF480IMY.bed.gz
KLF16-human	https://www.encodeproject.org/files/ENCFF063BGI/@@download/ENCFF063BGI.bed.gz
MYNN-human	https://www.encodeproject.org/files/ENCFF795LBM/@@download/ENCFF795LBM.bed.gz
ZBTB5-human	https://www.encodeproject.org/files/ENCFF414CUZ/@@download/ENCFF414CUZ.bed.gz
KLF1-human	https://www.encodeproject.org/files/ENCFF581HPR/@@download/ENCFF581HPR.bed.gz
USF1-human	https://www.encodeproject.org/files/ENCFF774EUE/@@download/ENCFF774EUE.bed.gz
ATF4-human	https://www.encodeproject.org/files/ENCFF491DNM/@@download/ENCFF491DNM.bed.gz
XRCC5-human	https://www.encodeproject.org/files/ENCFF920FBS/@@download/ENCFF920FBS.bed.gz
IKZF1-human	https://www.encodeproject.org/files/ENCFF570TDY/@@download/ENCFF570TDY.bed.gz
MEIS2-human	https://www.encodeproject.org/files/ENCFF678QHT/@@download/ENCFF678QHT.bed.gz
JUND-human	https://www.encodeproject.org/files/ENCFF774OPQ/@@download/ENCFF774OPQ.bed.gz
CREM-human	https://www.encodeproject.org/files/ENCFF744NXL/@@download/ENCFF744NXL.bed.gz
TEAD2-human	https://www.encodeproject.org/files/ENCFF006PAK/@@download/ENCFF006PAK.bed.gz
YY1-human	https://www.encodeproject.org/files/ENCFF049NZU/@@download/ENCFF049NZU.bed.gz
ZNF354B-human	https://www.encodeproject.org/files/ENCFF504AID/@@download/ENCFF504AID.bed.gz
HMBOX1-human	https://www.encodeproject.org/files/ENCFF829KBM/@@download/ENCFF829KBM.bed.gz
TCF7L2-human	https://www.encodeproject.org/files/ENCFF205MMX/@@download/ENCFF205MMX.bed.gz

### Sheet: HepG2 TF ChIP-seq
Table S1. Sources of high throughput sequencing data used in the study
Sources of TF ChIP-seq data in HepG2 cell
TF	ENCODE link
AHR-human	https://www.encodeproject.org/files/ENCFF841GUR/@@download/ENCFF841GUR.bed.gz
ARID3A-human	https://www.encodeproject.org/files/ENCFF785LTB/@@download/ENCFF785LTB.bed.gz
ARID4B-human	https://www.encodeproject.org/files/ENCFF816BMB/@@download/ENCFF816BMB.bed.gz
ARNT-human	https://www.encodeproject.org/files/ENCFF357FTD/@@download/ENCFF357FTD.bed.gz
ASH2L-human	https://www.encodeproject.org/files/ENCFF835XXH/@@download/ENCFF835XXH.bed.gz
ATF1-human	https://www.encodeproject.org/files/ENCFF843PZW/@@download/ENCFF843PZW.bed.gz
ATF2-human	https://www.encodeproject.org/files/ENCFF215TZZ/@@download/ENCFF215TZZ.bed.gz
ATF3-human	https://www.encodeproject.org/files/ENCFF015XMO/@@download/ENCFF015XMO.bed.gz
ATF7-human	https://www.encodeproject.org/files/ENCFF510UKU/@@download/ENCFF510UKU.bed.gz
ATM-human	https://www.encodeproject.org/files/ENCFF465OFU/@@download/ENCFF465OFU.bed.gz
BCL6-human	https://www.encodeproject.org/files/ENCFF614HYY/@@download/ENCFF614HYY.bed.gz
BCLAF1-human	https://www.encodeproject.org/files/ENCFF413KUZ/@@download/ENCFF413KUZ.bed.gz
BHLHE40-human	https://www.encodeproject.org/files/ENCFF252DIG/@@download/ENCFF252DIG.bed.gz
BRCA1-human	https://www.encodeproject.org/files/ENCFF619ZLP/@@download/ENCFF619ZLP.bed.gz
BRD4-human	https://www.encodeproject.org/files/ENCFF367CAC/@@download/ENCFF367CAC.bed.gz
CBX2-human	https://www.encodeproject.org/files/ENCFF209ALR/@@download/ENCFF209ALR.bed.gz
CEBPA-human	https://www.encodeproject.org/files/ENCFF467TLM/@@download/ENCFF467TLM.bed.gz
CEBPB-human	https://www.encodeproject.org/files/ENCFF419CGD/@@download/ENCFF419CGD.bed.gz
CEBPG-human	https://www.encodeproject.org/files/ENCFF996YOX/@@download/ENCFF996YOX.bed.gz
CEBPZ-human	https://www.encodeproject.org/files/ENCFF684MOG/@@download/ENCFF684MOG.bed.gz
CHD4-human	https://www.encodeproject.org/files/ENCFF346PKZ/@@download/ENCFF346PKZ.bed.gz
CREB1-human	https://www.encodeproject.org/files/ENCFF639VNB/@@download/ENCFF639VNB.bed.gz
CREM-human	https://www.encodeproject.org/files/ENCFF569NVH/@@download/ENCFF569NVH.bed.gz
CTCF-human	https://www.encodeproject.org/files/ENCFF329MOF/@@download/ENCFF329MOF.bed.gz
DMAP1-human	https://www.encodeproject.org/files/ENCFF455MVM/@@download/ENCFF455MVM.bed.gz
DNMT3B-human	https://www.encodeproject.org/files/ENCFF586DWB/@@download/ENCFF586DWB.bed.gz
DRAP1-human	https://www.encodeproject.org/files/ENCFF979PKG/@@download/ENCFF979PKG.bed.gz
EHMT2-human	https://www.encodeproject.org/files/ENCFF234MZM/@@download/ENCFF234MZM.bed.gz
ELF1-human	https://www.encodeproject.org/files/ENCFF786XDZ/@@download/ENCFF786XDZ.bed.gz
ELF3-human	https://www.encodeproject.org/files/ENCFF066MGX/@@download/ENCFF066MGX.bed.gz
EP300-human	https://www.encodeproject.org/files/ENCFF054JWD/@@download/ENCFF054JWD.bed.gz
ERF-human	https://www.encodeproject.org/files/ENCFF392RQB/@@download/ENCFF392RQB.bed.gz
ETS1-human	https://www.encodeproject.org/files/ENCFF653JVV/@@download/ENCFF653JVV.bed.gz
ETV4-human	https://www.encodeproject.org/files/ENCFF816PYF/@@download/ENCFF816PYF.bed.gz
ETV5-human	https://www.encodeproject.org/files/ENCFF860ZQP/@@download/ENCFF860ZQP.bed.gz
FOSL2-human	https://www.encodeproject.org/files/ENCFF105NJB/@@download/ENCFF105NJB.bed.gz
FOXA1-human	https://www.encodeproject.org/files/ENCFF236SQL/@@download/ENCFF236SQL.bed.gz
FOXA2-human	https://www.encodeproject.org/files/ENCFF459HJZ/@@download/ENCFF459HJZ.bed.gz
FOXA3-human	https://www.encodeproject.org/files/ENCFF804FBI/@@download/ENCFF804FBI.bed.gz
FOXK2-human	https://www.encodeproject.org/files/ENCFF851TZY/@@download/ENCFF851TZY.bed.gz
FOXP1-human	https://www.encodeproject.org/files/ENCFF888ZAZ/@@download/ENCFF888ZAZ.bed.gz
GABPA-human	https://www.encodeproject.org/files/ENCFF383WAL/@@download/ENCFF383WAL.bed.gz
GABPB1-human	https://www.encodeproject.org/files/ENCFF067WFG/@@download/ENCFF067WFG.bed.gz
GATA4-human	https://www.encodeproject.org/files/ENCFF081YHC/@@download/ENCFF081YHC.bed.gz
GATAD1-human	https://www.encodeproject.org/files/ENCFF269FJF/@@download/ENCFF269FJF.bed.gz
GATAD2A-human	https://www.encodeproject.org/files/ENCFF159FOJ/@@download/ENCFF159FOJ.bed.gz
GMEB2-human	https://www.encodeproject.org/files/ENCFF153OUQ/@@download/ENCFF153OUQ.bed.gz
HBP1-human	https://www.encodeproject.org/files/ENCFF682HTY/@@download/ENCFF682HTY.bed.gz
HCFC1-human	https://www.encodeproject.org/files/ENCFF125RMF/@@download/ENCFF125RMF.bed.gz
HDAC1-human	https://www.encodeproject.org/files/ENCFF743SDK/@@download/ENCFF743SDK.bed.gz
HDAC2-human	https://www.encodeproject.org/files/ENCFF138UQY/@@download/ENCFF138UQY.bed.gz
HDAC6-human	https://www.encodeproject.org/files/ENCFF964PGC/@@download/ENCFF964PGC.bed.gz
HHEX-human	https://www.encodeproject.org/files/ENCFF786OZJ/@@download/ENCFF786OZJ.bed.gz
HLF-human	https://www.encodeproject.org/files/ENCFF421ZII/@@download/ENCFF421ZII.bed.gz
HMG20A-human	https://www.encodeproject.org/files/ENCFF187TBY/@@download/ENCFF187TBY.bed.gz
HNF1A-human	https://www.encodeproject.org/files/ENCFF044GIB/@@download/ENCFF044GIB.bed.gz
HNF4A-human	https://www.encodeproject.org/files/ENCFF222YCT/@@download/ENCFF222YCT.bed.gz
HNF4G-human	https://www.encodeproject.org/files/ENCFF267YOX/@@download/ENCFF267YOX.bed.gz
HNRNPK-human	https://www.encodeproject.org/files/ENCFF899PGY/@@download/ENCFF899PGY.bed.gz
HOMEZ-human	https://www.encodeproject.org/files/ENCFF550OPR/@@download/ENCFF550OPR.bed.gz
IKZF1-human	https://www.encodeproject.org/files/ENCFF157FKT/@@download/ENCFF157FKT.bed.gz
IKZF5-human	https://www.encodeproject.org/files/ENCFF736WQJ/@@download/ENCFF736WQJ.bed.gz
IRF2-human	https://www.encodeproject.org/files/ENCFF565FCW/@@download/ENCFF565FCW.bed.gz
JUND-human	https://www.encodeproject.org/files/ENCFF596XCU/@@download/ENCFF596XCU.bed.gz
JUN-human	https://www.encodeproject.org/files/ENCFF916SBW/@@download/ENCFF916SBW.bed.gz
KAT2B-human	https://www.encodeproject.org/files/ENCFF913DIG/@@download/ENCFF913DIG.bed.gz
KAT7-human	https://www.encodeproject.org/files/ENCFF541YFL/@@download/ENCFF541YFL.bed.gz
KAT8-human	https://www.encodeproject.org/files/ENCFF218XDR/@@download/ENCFF218XDR.bed.gz
KDM1A-human	https://www.encodeproject.org/files/ENCFF439QHJ/@@download/ENCFF439QHJ.bed.gz
KDM3A-human	https://www.encodeproject.org/files/ENCFF049VMN/@@download/ENCFF049VMN.bed.gz
KDM5A-human	https://www.encodeproject.org/files/ENCFF243FMU/@@download/ENCFF243FMU.bed.gz
KDM6A-human	https://www.encodeproject.org/files/ENCFF460FQG/@@download/ENCFF460FQG.bed.gz
KLF11-human	https://www.encodeproject.org/files/ENCFF017EEZ/@@download/ENCFF017EEZ.bed.gz
KLF16-human	https://www.encodeproject.org/files/ENCFF025GBN/@@download/ENCFF025GBN.bed.gz
KLF9-human	https://www.encodeproject.org/files/ENCFF002UCF/@@download/ENCFF002UCF.bed.gz
KMT2B-human	https://www.encodeproject.org/files/ENCFF359TDD/@@download/ENCFF359TDD.bed.gz
MAFF-human	https://www.encodeproject.org/files/ENCFF645NAR/@@download/ENCFF645NAR.bed.gz
MAFK-human	https://www.encodeproject.org/files/ENCFF569VYO/@@download/ENCFF569VYO.bed.gz
MAX-human	https://www.encodeproject.org/files/ENCFF999ZXB/@@download/ENCFF999ZXB.bed.gz
MAZ-human	https://www.encodeproject.org/files/ENCFF762QHA/@@download/ENCFF762QHA.bed.gz
MIER2-human	https://www.encodeproject.org/files/ENCFF567QOI/@@download/ENCFF567QOI.bed.gz
MIER3-human	https://www.encodeproject.org/files/ENCFF762ERZ/@@download/ENCFF762ERZ.bed.gz
MIXL1-human	https://www.encodeproject.org/files/ENCFF465ZTH/@@download/ENCFF465ZTH.bed.gz
MLX-human	https://www.encodeproject.org/files/ENCFF754RXP/@@download/ENCFF754RXP.bed.gz
MNT-human	https://www.encodeproject.org/files/ENCFF107CEH/@@download/ENCFF107CEH.bed.gz
MXD3-human	https://www.encodeproject.org/files/ENCFF007VXQ/@@download/ENCFF007VXQ.bed.gz
MXD4-human	https://www.encodeproject.org/files/ENCFF064SUV/@@download/ENCFF064SUV.bed.gz
MYRF-human	https://www.encodeproject.org/files/ENCFF650LIT/@@download/ENCFF650LIT.bed.gz
NCOR1-human	https://www.encodeproject.org/files/ENCFF193YSE/@@download/ENCFF193YSE.bed.gz
NFE2L2-human	https://www.encodeproject.org/files/ENCFF266HXY/@@download/ENCFF266HXY.bed.gz
NFIA-human	https://www.encodeproject.org/files/ENCFF249FDQ/@@download/ENCFF249FDQ.bed.gz
NFIL3-human	https://www.encodeproject.org/files/ENCFF773PSQ/@@download/ENCFF773PSQ.bed.gz
NFKBIZ-human	https://www.encodeproject.org/files/ENCFF035YMH/@@download/ENCFF035YMH.bed.gz
NFYC-human	https://www.encodeproject.org/files/ENCFF895IBP/@@download/ENCFF895IBP.bed.gz
NR2F1-human	https://www.encodeproject.org/files/ENCFF284GRM/@@download/ENCFF284GRM.bed.gz
NR2F6-human	https://www.encodeproject.org/files/ENCFF487OSZ/@@download/ENCFF487OSZ.bed.gz
NRF1-human	https://www.encodeproject.org/files/ENCFF317FBN/@@download/ENCFF317FBN.bed.gz
PAF1-human	https://www.encodeproject.org/files/ENCFF423DWX/@@download/ENCFF423DWX.bed.gz
PBX2-human	https://www.encodeproject.org/files/ENCFF038ZBJ/@@download/ENCFF038ZBJ.bed.gz
PHB2-human	https://www.encodeproject.org/files/ENCFF085ENX/@@download/ENCFF085ENX.bed.gz
PHF8-human	https://www.encodeproject.org/files/ENCFF002NRP/@@download/ENCFF002NRP.bed.gz
PLRG1-human	https://www.encodeproject.org/files/ENCFF926QHU/@@download/ENCFF926QHU.bed.gz
POLR2A-human	https://www.encodeproject.org/files/ENCFF116TSU/@@download/ENCFF116TSU.bed.gz
POLR2AphosphoS2-human	https://www.encodeproject.org/files/ENCFF783DEP/@@download/ENCFF783DEP.bed.gz
POLR2AphosphoS5-human	https://www.encodeproject.org/files/ENCFF979IOQ/@@download/ENCFF979IOQ.bed.gz
RAD21-human	https://www.encodeproject.org/files/ENCFF061QPF/@@download/ENCFF061QPF.bed.gz
RAD51-human	https://www.encodeproject.org/files/ENCFF353OUV/@@download/ENCFF353OUV.bed.gz
RARA-human	https://www.encodeproject.org/files/ENCFF489SNI/@@download/ENCFF489SNI.bed.gz
RBPJ-human	https://www.encodeproject.org/files/ENCFF180BOV/@@download/ENCFF180BOV.bed.gz
RCOR1-human	https://www.encodeproject.org/files/ENCFF298ESK/@@download/ENCFF298ESK.bed.gz
RCOR2-human	https://www.encodeproject.org/files/ENCFF139ZSW/@@download/ENCFF139ZSW.bed.gz
RERE-human	https://www.encodeproject.org/files/ENCFF200FKG/@@download/ENCFF200FKG.bed.gz
REST-human	https://www.encodeproject.org/files/ENCFF618IBW/@@download/ENCFF618IBW.bed.gz
RFX3-human	https://www.encodeproject.org/files/ENCFF859UHG/@@download/ENCFF859UHG.bed.gz
RFX5-human	https://www.encodeproject.org/files/ENCFF645MNT/@@download/ENCFF645MNT.bed.gz
RFXANK-human	https://www.encodeproject.org/files/ENCFF460UKC/@@download/ENCFF460UKC.bed.gz
RXRA-human	https://www.encodeproject.org/files/ENCFF799DNN/@@download/ENCFF799DNN.bed.gz
RXRB-human	https://www.encodeproject.org/files/ENCFF907PFI/@@download/ENCFF907PFI.bed.gz
SAP130-human	https://www.encodeproject.org/files/ENCFF479UXX/@@download/ENCFF479UXX.bed.gz
SFPQ-human	https://www.encodeproject.org/files/ENCFF692DSK/@@download/ENCFF692DSK.bed.gz
SIN3A-human	https://www.encodeproject.org/files/ENCFF588MIJ/@@download/ENCFF588MIJ.bed.gz
SIN3B-human	https://www.encodeproject.org/files/ENCFF229MLS/@@download/ENCFF229MLS.bed.gz
SMAD4-human	https://www.encodeproject.org/files/ENCFF003NDR/@@download/ENCFF003NDR.bed.gz
SMARCC2-human	https://www.encodeproject.org/files/ENCFF840XVN/@@download/ENCFF840XVN.bed.gz
SMARCE1-human	https://www.encodeproject.org/files/ENCFF755URS/@@download/ENCFF755URS.bed.gz
SMC3-human	https://www.encodeproject.org/files/ENCFF346SQV/@@download/ENCFF346SQV.bed.gz
SOX13-human	https://www.encodeproject.org/files/ENCFF315DYP/@@download/ENCFF315DYP.bed.gz
SOX5-human	https://www.encodeproject.org/files/ENCFF942TIQ/@@download/ENCFF942TIQ.bed.gz
SOX6-human	https://www.encodeproject.org/files/ENCFF425UQS/@@download/ENCFF425UQS.bed.gz
SP1-human	https://www.encodeproject.org/files/ENCFF292SZD/@@download/ENCFF292SZD.bed.gz
SP5-human	https://www.encodeproject.org/files/ENCFF536MIH/@@download/ENCFF536MIH.bed.gz
SSRP1-human	https://www.encodeproject.org/files/ENCFF936VXH/@@download/ENCFF936VXH.bed.gz
SUZ12-human	https://www.encodeproject.org/files/ENCFF602ZTI/@@download/ENCFF602ZTI.bed.gz
TAF1-human	https://www.encodeproject.org/files/ENCFF575XQE/@@download/ENCFF575XQE.bed.gz
TBL1XR1-human	https://www.encodeproject.org/files/ENCFF144VBS/@@download/ENCFF144VBS.bed.gz
TBP-human	https://www.encodeproject.org/files/ENCFF425TFY/@@download/ENCFF425TFY.bed.gz
TBX3-human	https://www.encodeproject.org/files/ENCFF852LYH/@@download/ENCFF852LYH.bed.gz
TCF12-human	https://www.encodeproject.org/files/ENCFF606PZE/@@download/ENCFF606PZE.bed.gz
TCF7-human	https://www.encodeproject.org/files/ENCFF164KYP/@@download/ENCFF164KYP.bed.gz
TEAD1-human	https://www.encodeproject.org/files/ENCFF810LYT/@@download/ENCFF810LYT.bed.gz
TEAD3-human	https://www.encodeproject.org/files/ENCFF138XKG/@@download/ENCFF138XKG.bed.gz
TFAP4-human	https://www.encodeproject.org/files/ENCFF263VIF/@@download/ENCFF263VIF.bed.gz
TFDP1-human	https://www.encodeproject.org/files/ENCFF934CSS/@@download/ENCFF934CSS.bed.gz
TFE3-human	https://www.encodeproject.org/files/ENCFF568BTO/@@download/ENCFF568BTO.bed.gz
TGIF2-human	https://www.encodeproject.org/files/ENCFF834ACA/@@download/ENCFF834ACA.bed.gz
THAP11-human	https://www.encodeproject.org/files/ENCFF733OPI/@@download/ENCFF733OPI.bed.gz
THRB-human	https://www.encodeproject.org/files/ENCFF016NAS/@@download/ENCFF016NAS.bed.gz
TRIM22-human	https://www.encodeproject.org/files/ENCFF985NVN/@@download/ENCFF985NVN.bed.gz
USF1-human	https://www.encodeproject.org/files/ENCFF962DEO/@@download/ENCFF962DEO.bed.gz
XRCC5-human	https://www.encodeproject.org/files/ENCFF837IBY/@@download/ENCFF837IBY.bed.gz
YBX1-human	https://www.encodeproject.org/files/ENCFF566DXN/@@download/ENCFF566DXN.bed.gz
YY1-human	https://www.encodeproject.org/files/ENCFF858QVH/@@download/ENCFF858QVH.bed.gz
ZBTB25-human	https://www.encodeproject.org/files/ENCFF992MSA/@@download/ENCFF992MSA.bed.gz
ZBTB26-human	https://www.encodeproject.org/files/ENCFF938HSO/@@download/ENCFF938HSO.bed.gz
ZBTB33-human	https://www.encodeproject.org/files/ENCFF697VUK/@@download/ENCFF697VUK.bed.gz
ZBTB40-human	https://www.encodeproject.org/files/ENCFF791BSP/@@download/ENCFF791BSP.bed.gz
ZBTB7A-human	https://www.encodeproject.org/files/ENCFF363GGS/@@download/ENCFF363GGS.bed.gz
ZFP64-human	https://www.encodeproject.org/files/ENCFF413RSA/@@download/ENCFF413RSA.bed.gz
ZGPAT-human	https://www.encodeproject.org/files/ENCFF476MYE/@@download/ENCFF476MYE.bed.gz
ZHX2-human	https://www.encodeproject.org/files/ENCFF918ZBN/@@download/ENCFF918ZBN.bed.gz
ZKSCAN8-human	https://www.encodeproject.org/files/ENCFF214EZR/@@download/ENCFF214EZR.bed.gz
ZMYM3-human	https://www.encodeproject.org/files/ENCFF438HPL/@@download/ENCFF438HPL.bed.gz
ZNF24-human	https://www.encodeproject.org/files/ENCFF217YYT/@@download/ENCFF217YYT.bed.gz
ZNF282-human	https://www.encodeproject.org/files/ENCFF672RYT/@@download/ENCFF672RYT.bed.gz
ZNF384-human	https://www.encodeproject.org/files/ENCFF145TSQ/@@download/ENCFF145TSQ.bed.gz
ZNF3-human	https://www.encodeproject.org/files/ENCFF815VNN/@@download/ENCFF815VNN.bed.gz
ZNF48-human	https://www.encodeproject.org/files/ENCFF888YXK/@@download/ENCFF888YXK.bed.gz
ZNF580-human	https://www.encodeproject.org/files/ENCFF168TDM/@@download/ENCFF168TDM.bed.gz
ZNF614-human	https://www.encodeproject.org/files/ENCFF733OUW/@@download/ENCFF733OUW.bed.gz
ZNF644-human	https://www.encodeproject.org/files/ENCFF213GUJ/@@download/ENCFF213GUJ.bed.gz
ZNF652-human	https://www.encodeproject.org/files/ENCFF004UHW/@@download/ENCFF004UHW.bed.gz
ZNF792-human	https://www.encodeproject.org/files/ENCFF507VVT/@@download/ENCFF507VVT.bed.gz
ZNF7-human	https://www.encodeproject.org/files/ENCFF578QAA/@@download/ENCFF578QAA.bed.gz
ZSCAN9-human	https://www.encodeproject.org/files/ENCFF522MMC/@@download/ENCFF522MMC.bed.gz
