## Supplemental Table S3 for "Pervasive RNA Binding Protein Enrichment on TAD Boundaries Regulates TAD Organization"

### Sheet: RBP_RBP_cluster
Table S3. Network analysis of baRBPs on TAD boundaries
K562
Group	Factors
1	CBX8,ZFP36
2	RBM25
3	GTF2F1,HNRNPL,POLR2G,RBFox2
4	AGO1,EWSR1,FIP1L1,FUS,HNRNPH1,HNRNPLL,NONO,PCBP1,PCBP2,RBM14,RBM15,RBM22,RBM34,SAFB,SNRNP70,SRSF1,SRSF3,SRSF7,TAF15,U2AF1,U2AF2
5	CCAR2,CSDE1,HLTF,HNRNPUL1,ILF3,KHSRP,LARP7,NONO,NUFIP1,RBM39,SAFB2,SNIP1,TARDBP,TOE1,YBX3,ZC3H11A
HepG2
Group	Factors
1	HNRNPL,RBM25
2	AGO1,CCAR2,CHD2,FIP1L1,GTF2F1,HNRNPH1,HNRNPLL,HNRNPUL1,NONO,PCBP1,PRPF4,PTBP1,SNRNP70,SRSF1,SRSF4,TARDBP,U2AF1,U2AF2
3	AGO2,NONO,POLR2G,RBFOX2
4	HNRNPLL,HNRNPUL1,PCBP2,SRSF9,SYNCRIP,TOE1,ZFP36,ZNF207

### Sheet: RBP_TF_cluster
Table S3. Network analysis of baRBPs on TAD boundaries
K562
Group	Factors
1	ATF2,ATF4,CEBPB,CEBPG,IRF9,PCBP2,SRSF9,TRIM28,U2AF2,ZBTB40,ZFP91,ZKSCAN1,ZNF24,ZNF280A,ZNF512
2	BCLAF1,CBX8,CC2D1A,CTCFL,CTCF,EWSR1,HMBOX1,IKZF1,JUND,KLF16,MAX,MEIS2,PBX2,PKNOX1,REST,USF1,XRCC5,ZMIZ1,ZNF143,ZNF384
3	ARID1B,ARID3A,ARNT,ATF3,BACH1,CHAMP1,CREB3L1,CUX1,DACH1,EP300,ETS2,ETV1,ETV6,FOSL1,FOXA1,FOXJ2,FOXK2,GATA1,GATA2,GATAD2B,HES1,HINFP,HMBOX1,ID3,IKZF1,ILK,IRF1,IRF9,JUND,JUN,KHSRP,KLF16,MEF2A,MEF2D,MITF,MYBL2,MYNN,NFATC3,NR0B1,NR2C1,NR2F1,NR2F2,NR2F6,NUFIP1,PHB2,PRDM10,PTTG1,RCOR1,RELA,RFX1,RNF2,RUNX1,SOX6,STAT1,STAT2,STAT5A,TCF12,TEAD2,TEAD4,THRA,TRIM24,TRIM25,TSC22D4,ZEB2,ZNF184,ZNF318,ZNF354B,ZN…
4	AGO1,ARHGAP35,ATF1,BCLAF1,BMI1,CBX1,CCAR2,CDC5L,CREB3,CSDE1,DEAF1,E2F1,E2F6,E2F7,E2F8,E4F1,EGR1,ELF1,ELF4,ELK1,ETS2,ETV1,FIP1L1,FOXK2,FUS,GABPA,GABPB1,GATAD2B,GMEB1,GTF2F1,HLTF,HNRNPH1,HNRNPK,HNRNPLL,HNRNPL,HNRNPUL1,ID3,ILF3,KHSRP,KLF13,KLF1,LARP7,MGA,MITF,MLLT1,MNT,MXI1,MYC,MYNN,NEUROD1,NFXL1,NFYA,NFYB,NKRF,NONO,NR2C1,NR2C2,NR3C1,NR4A1,NRF1,NUFIP1,PCBP1,POLR2G,POU5F1,RBFox2,RBM14,RBM15,RBM22,RBM…
5	ADNP,MAFF,MAFG,MAFK,NFE2,NFIC,NFYB,RBM25,SAFB2,ZFP36,ZMYM3,ZNF274,ZNF316,ZNF507
HepG2
Group	Factors
1	AGO1,AHR,ARID4B,ASH2L,ATF1,ATF3,BHLHE40,BRCA1,BRD4,CCAR2,CEBPZ,CHD2,CHD4,CREB1,CREM,DMAP1,DNMT3B,DRAP1,EHMT2,ELF1,ELF3,EP300,ERF,ETS1,ETV4,ETV5,FIP1L1,FOXK2,GABPA,GABPB1,GATA4,GATAD1,GMEB2,GTF2F1,HBP1,HCFC1,HDAC1,HDAC6,HNRNPH1,HNRNPLL,HNRNPL,HNRNPUL1,IKZF5,IRF2,KAT7,KAT8,KDM1A,KDM3A,KDM5A,KLF11,KLF16,KLF9,KMT2B,MAX,MAZ,MIER2,MIER3,MLX,MNT,MXD3,MXD4,MYRF,NFKBIZ,NFYC,NONO,NRF1,PAF1,PBX2,PCBP1,PHF8,…
2	ATF2,ATF7,CEBPB,HLF,JUND,JUN,MAFF,MAFK,NFE2L2
3	ARID3A,BCL6,CEBPA,CEBPG,CREB1,CREM,EHMT2,ELF3,ETS1,FOSL2,FOXA1,FOXA2,FOXA3,FOXP1,GATAD2A,HDAC2,HHEX,HMG20A,HNF1A,HNF4A,HNF4G,HOMEZ,KAT2B,KDM1A,KDM6A,MIXL1,NCOR1,NFIA,NFIL3,NR2F1,NR2F6,RARA,RCOR2,RERE,RXRA,RXRB,SAP130,SMAD4,SMARCC2,SMARCE1,SOX13,SOX5,TBX3,TCF7,TEAD1,TEAD3,TFAP4,THRB,ZNF384,ZNF644,ZNF652,ZNF7
4	AGO2,ARNT,ATM,BCLAF1,CBX2,CTCF,HNRNPK,HNRNPLL,IKZF1,PAF1,PCBP1,PCBP2,PHB2,PLRG1,POLR2AphosphoS2,POLR2G,RAD21,RAD51,RBFOX2,RBM25,SMC3,SNRNP70,SOX6,SP1,SRSF9,SYNCRIP,TCF12,TOE1,TRIM22,USF1,XRCC5,YBX1,ZBTB40,ZFP36,ZNF207,ZNF282
