## Supplemental Table S5 for "Pervasive RNA Binding Protein Enrichment on TAD Boundaries Regulates TAD Organization"

### Sheet: Sheet1
Table S5. Analysis of RBP co-binding with CTCF and RAD21
K562							HepG2
RBP	No. of total peaks	No. of CTCF overlapping peaks	Overlapping% (CTCF)	No. of RAD21 overlapping peaks	Overlapping% (RAD21)		RBP	No. of total peaks	No. of CTCF overlapping peaks	Overlapping% (CTCF)	No. of RAD21 overlapping peaks	Overlapping% (RAD21)
AGO1	10686	2648	24.7801	459	4.29534		AGO1	12731	2859	22.457	3722	29.2357
CBX8	2137	32	1.49743	11	0.51474		AGO2	45073	5026	11.1508	6582	14.603
CCAR2	485	159	32.7835	43	8.86598		CCAR2	2326	488	20.9802	1097	47.1625
CSDE1	861	110	12.7758	31	3.60046		CHD2	6194	1038	16.7582	1691	27.3006
EWSR1	934	77	8.24411	31	3.31906		FIP1L1	2113	436	20.6342	806	38.1448
FIP1L1	9506	3494	36.7557	574	6.03829		GTF2F1	5745	1202	20.9225	2350	40.9051
GTF2F1	14477	5520	38.1294	1379	9.52545		HNRNPH1	2278	322	14.1352	675	29.6313
HLTF	7241	1600	22.0964	489	6.75321		HNRNPL	22914	4169	18.1941	6172	26.9355
HNRNPLL	14251	4806	33.7239	871	6.11185		HNRNPLL	26477	6314	23.8471	7789	29.418
HNRNPUL1	793	171	21.5637	42	5.29634		HNRNPUL1	2979	370	12.4203	841	28.2309
ILF3	1512	454	30.0265	98	6.48148		NONO	20251	2999	14.8091	4988	24.6309
KHSRP	3172	560	17.6545	104	3.27869		PCBP1	10430	1812	17.373	2656	25.465
LARP7	4597	762	16.576	236	5.13378		PCBP2	3657	278	7.60186	400	10.9379
NUFIP1	2225	538	24.1798	129	5.79775		POLR2G	43886	7023	16.0028	11633	26.5073
PCBP1	10224	3039	29.7242	425	4.15689		PRPF4	3728	476	12.7682	806	21.6202
POLR2G	56527	12503	22.1186	2076	3.67258		PTBP1	3069	780	25.4154	1122	36.5591
RBFox2	54450	15038	27.618	2428	4.45914		RBFOX2	49422	7723	15.6266	11378	23.0221
RBM14	2415	747	30.9317	114	4.7205		SRSF1	11242	2393	21.2862	3442	30.6173
RBM22	9640	1931	20.0311	273	2.83195		SRSF4	2481	327	13.1802	527	21.2414
RBM25	48162	2692	5.58947	731	1.51779		TOE1	2495	130	5.21042	224	8.97796
RBM34	937	316	33.7247	22	2.34792		U2AF1	4995	1167	23.3634	1923	38.4985
RBM39	2602	885	34.0123	317	12.1829		U2AF2	2684	427	15.9091	721	26.8629
SAFB	4066	1234	30.3492	202	4.96803		ZFP36	2597	560	21.5633	766	29.4956
SNIP1	1687	455	26.971	95	5.6313
SNRNP70	804	135	16.791	34	4.22886
SRSF3	1660	359	21.6265	35	2.10843
TAF15	580	134	23.1034	24	4.13793
TARDBP	6494	2313	35.6175	707	10.887
TOE1	15997	4552	28.4553	1503	9.39551
U2AF1	3842	1373	35.7366	158	4.11244
YBX3	1098	202	18.3971	35	3.18761
ZC3H11A	2331	1209	51.8662	551	23.6379
ZFP36	20576	2781	13.5157	1152	5.59876
