## Supplemental Table S7 for "Pervasive RNA Binding Protein Enrichment on TAD Boundaries Regulates TAD Organization"

### Sheet: Sheet1
Table S7.baRBP ChIP-seq peaks at promoter containing boundaries
K562					HepG2
RBP	No. of total peaks	No. of peaks at promoter containing boundaries	% of peaks at promoter containing boundaries		RBP	No. of total peaks	No. of peaks at promoter containing boundaries	% of peaks at promoter containing boundaries
FIP1L1	9506	1921	20.2083		FIP1L1	2113	475	22.4799
TAF15	580	116	20		CHD2	6194	1360	21.9567
U2AF1	3842	729	18.9745		U2AF1	4995	1067	21.3614
HNRNPUL1	793	150	18.9155		PTBP1	3069	647	21.0818
SNRNP70	804	152	18.9055		SRSF1	11242	2350	20.9038
RBM34	937	176	18.7834		AGO1	12731	2585	20.3048
AGO1	10686	1961	18.3511		NONO	20251	4052	20.0089
GTF2F1	14477	2639	18.2289		U2AF2	2684	531	19.7839
SAFB	4066	733	18.0275		HNRNPLL	26477	4981	18.8126
HNRNPLL	14251	2523	17.704		HNRNPH1	2278	426	18.7006
RBM14	2415	425	17.5983		RBFOX2	49422	9018	18.2469
TARDBP	6494	1130	17.4007		SRSF4	2481	447	18.0169
ILF3	1512	263	17.3942		GTF2F1	5745	1029	17.9112
RBM39	2602	451	17.3328		CCAR2	2326	413	17.7558
SNIP1	1687	289	17.131		PCBP1	10430	1834	17.5839
SRSF3	1660	283	17.0482		POLR2G	43886	7095	16.1669
YBX3	1098	184	16.7577		AGO2	45073	6638	14.7272
PCBP1	10224	1662	16.2559		PRPF4	3728	523	14.029
ZC3H11A	2331	367	15.7443		HNRNPL	22914	3030	13.2234
RBM22	9640	1509	15.6535		HNRNPUL1	2979	391	13.1252
RBFox2	54450	8322	15.2837		ZFP36	2597	246	9.47247
POLR2G	56527	7542	13.3423		TOE1	2495	211	8.45691
CSDE1	861	108	12.5436		PCBP2	3657	280	7.65655
LARP7	4597	573	12.4647
KHSRP	3172	388	12.232
TOE1	15997	1948	12.1773
HLTF	7241	871	12.0287
NUFIP1	2225	243	10.9213
CCAR2	485	45	9.27835
EWSR1	934	75	8.02998
CBX8	2137	137	6.41086
ZFP36	20576	1315	6.39094
RBM25	48162	2635	5.47112
