## Supplemental Table S12 for "Pervasive RNA Binding Protein Enrichment on TAD Boundaries Regulates TAD Organization"

### Sheet: Sheet1
Table S12. Sequences of oligos used in this study
Genotyping primers
Name	Sequence
RBFox2KO-genotyping-F	AACCAGGAGCCAACAACAAC
RBFox2KO-genotyping-R	cttgcatctccgacttcaca
siRNA oligos
Name	Sequence
RBFOX2-Homo-497-F	GCCACACACUCAAGACUAUTT
RBFOX2-Homo-497-R	AUAGUCUUGAGUGUGUGGCTT
RBFOX2-Homo-701-F	GCUGCAUGUCUCUAAUAUUTT
RBFOX2-Homo-701-R	AAUAUUAGAGACAUGCAGCTT
Primers for cloning
Name	Sequence
RBFox2KO-sgRNAR-Top	CACCGAGGCTGCGTACTCCCGTAG
RBFox2KO-sgRNAR-bottom	AAACCTACGGGAGTACGCAGCCTC
RBFox2KO-sgRNAL-Top	CACCGAAAGGCTGAACCATTGCGTC
RBFox2KO-sgRNAL-bottom	AAACGACGCAATGGTTCAGCCTTTC
Primers for qRT-PCR
Name	Sequence
h18S_qPCRFW	GGCCCTGTAATTGGAATGAGTC
h18S_qPCRRV	CCAAGATCCAACTACGAGCTT
hRBFox2_qPCRFW	AATCTACCCCGAAACGGCTG
hRBFox2_qPCRRV	CTTAGAGCCACGTTCATTAAAGATT
hGAPDH_qPCRFW	GGAGCGAGATCCCTCCAAAAT
hGAPDH_qPCRRV	GGCTGTTGTCATACTTCTCATGG
mGAPDH_qPCRFW	CCAATGTGTCCGTCGTGGATCT
mGAPDH_qPCRRV	GTTGAAGTCGCAGGAGACAACC
m18s_qPCRFW	GTAACCCGTTGAACCCCATT
m18s_qPCRRV	CCATCCAATCGGTAGTAGCG
mMyod1_qPCRFW	GGATGGTGTCCCTGGTTCTTCAC
mMyod1_qPCRRV	CTATGTCCTTTCTTTGGGGCTGGA
mMyc_qPCRFW	ATGCCCCTCAACGTGAACTTC
mMyc_qPCRRV	GTCGCAGATGAAATAGGGCTG
mRBFox2_qPCRFW	AACCAGGAGCCAACAACAACT
mRBFox2_qPCRRV	GAACGGGATGGTAGTAAAAGGC
